# Transcriptionally defined morphological subtypes of pancreatic ductal adenocarcinoma

**DOI:** 10.1101/2022.09.23.509133

**Authors:** Teresa G Krieger, Alexander Sudy, Felix Schicktanz, Luca Tosti, Johannes Liebig, Björn Konukiewitz, Morgane Rouault, Anežka Niesnerová, Xiaoyan Qian, Wilko Weichert, Roland Eils, Katja Steiger, Christian Conrad

## Abstract

Tumour heterogeneity remains a major obstacle to effective and precise therapy for pancreatic ductal adenocarcinoma (PDAC), the most common pancreatic cancer. Several transcriptional subtypes of PDAC with differential prognosis have been described, but they co-occur within tumours and are difficult to distinguish in routine clinical workflows. To investigate the relationship between transcriptional PDAC subtypes, local tissue morphology and the tumour microenvironment, we employed in situ sequencing to profile single cells in their spatial tissue context. We identify five transcriptional subtypes of PDAC cells occurring in three distinct morphological patterns, including secretory tumour cell monolayers, invasive tumour cells with high expression of cell adhesion molecules *CEACAM5* and *CEACAM6*, and spatially distributed tumour cells associated with inflammatory-type fibroblasts. Analysis of bulk RNA-sequencing datasets of the TCGA-PAAD and PACA-AU cohorts according to these spatio-transcriptional subtypes confirmed their prognostic significance. Our results thus indicate an automatable substratification based on spatially-resolved transcriptomics of PDAC and identify distinct subtypes of ‘classical’ PDAC, representing most cases of this devastating malignancy.
