## Supplementary Tables for "Transcriptionally defined morphological subtypes of pancreatic ductal adenocarcinoma"

### Sheet: Supp. Table 1
Supplementary Table 1: Patient metadata
Patient ID	Pseudonym	Date of birth	T	N	M	Grading	Localisation	Outcome	Surgery	(Neo-)adjuvant chemotherapy
01	18QH2FGR4	1940-08-18	2	1 (2/64)	cM0	2	body and tail	deceased (848 days post-sugery)	total pancreatectomy	adjuvant chemotherapy (gemcitabine)
02	1U76LU6J5	1946-05-31	2	1 (3/22)	cM0	2	head	deceased (275 days post-sugery)	pancreatic head resection	none known
03	13T95PWU4	1955-09-25	2	2 (4/60)	cM0	3	head	deceased (485 days post-sugery)	pancreatic head resection	adjuvant chemotherapy (gemcitabine, paclitaxel)
04	1AA2LDX17	1945-01-15	2	1 (2/37)	cM0	3	head	alive	pancreatic head resection	adjuvant chemotherapy (mFOLFIRINOX)
05	1C73PUTH4	1958-06-22	2	2 (5/37)	cM0	2	head	deceased (277 days post-sugery)	pancreatic head resection	none known
06	1EV81RDT6	1955-06-04	3	2 (16/34)	pM1	1 to 2	tail	alive	left-sided pancreatic resection	none known
07	1J324DWM3	1966-12-20	ypT1c	ypN0 (0/59)	cM0	unknown	tail	alive	total pancreatectomy	neo-adjuvant chemotherapy (fluorouracil, folic acid, irinotecan, oxaliplatin)
08	1L771K246	1957-04-13	3	2 (12/29)	cM0	3	head	deceased (115 days post-sugery)	pancreatic head resection	none known
09	1LH0VMVF5	1953-01-06	3	1 (2/26)	cM0	unknown	body	alive	left-sided pancreatic resection	none known
10	1Q5W1KH41	1953-03-03	3	0 (0/42)	cM0	2	head	deceased (621 days post-sugery)	total pancreatectomy	none known

### Sheet: Supp. Table 2
Supplementary Table 2: In situ sequencing probes
ACTA2
ADIRF
AIF1
ALDH1A1
AMBP
AMY2A
ANTXR1
ANXA10
ANXA4
BATF3
C1QA
C1QB
CAPN8
CCL2
CCL5
CCR7
CD14
CD163
CD3D
CD3E
CD4
CD44
CD52
CD55
CD59
CD68
CD74
CD79A
CD79B
CD8A
CDH1
CDH17
CDH19
CDH2
CEACAM5
CEACAM6
CFTR
CHRM3
CLEC4A
CLEC5A
CLEC9A
COL1A1
CRYAB
CTLA4
CUZD1
CXCL1
CXCL10
CXCL12
CXCL2
CXCL8
CXCL9
CXCR4
CXCR5
DCLK1
DCN
DHRS9
DMBT1
EGF
EGFR
EPCAM
FABP4
FAP
FCGR1A
FGF10
FGFBP1
FGFR1
FGFR2
FLT1
FN1
FOXA2
FOXP3
G0S2
GATA6
GCG
GINS2
GPX2
GZMA
GZMB
GZMH
HAS1
HAVCR2
HES1
HGF
HIF1A
HLA-DQA1
HLA-DQB1
HLA-DRB1
HNF1A
HOPX
HPGDS
IAPP
IDO1
IFI44
IFIT1
IFIT3
IFNG
IGFBP5
IL1B
IL1RN
IL2RA
IL6
IL7R
INS
IRF8
ITGA7
KDM6A
KRT15
KRT18
KRT19
KRT20
KRT6A
KRT6B
KRT7
KRT81
LAG3
LAMC2
LAYN
LGALS1
LRP1
LUM
LYZ
MDK
MKI67
MMP11
MMP3
MMP7
MS4A1
MS4A4A
MUC1
MUC5AC
MUC5B
MUCL3
MYL9
NKG7
NOTCH1
NOTCH2
NOTCH3
NOTCH4
NRP2
OLFM4
ONECUT1
PCNA
PDCD1
PDPN
PLVAP
POSTN
POU2F3
PPY
PRF1
PRSS1
PSCA
PTCH1
RAMP1
RBP4
RBPJL
REG3A
REG3G
REG4
RGS5
S100A2
S100A4
S100A8
S100A9
SCN7A
SCTR
SDS
SELL
SLPI
SMO
SNAI2
SOX10
SOX9
SPRR1B
SST
STC1
TAGLN
TFF1
TFF2
TFF3
TFPI2
TIGIT
TLR5
TM4SF1
TOP2A
TP63
TPM1
TRPM5
TSPAN8
TTR
TUBB
UBE2C
VEGFA
VIM
VWF
WNT2
WNT5A
YAP1
ZEB1
ZEB2

### Sheet: Supp. Table 3
Supplementary Table 3: Reduced probe list for cell type identification
ACTA2
ADIRF
AMBP
AMY2A
ANXA10
ANXA4
BATF3
CAPN8
CCL5
CCR7
CD14
CD163
CD3D
CD3E
CD4
CD52
CD68
CD74
CD79A
CD79B
CD8A
CDH17
CDH19
CEACAM5
CEACAM6
CFTR
CHRM3
CLEC4A
CLEC5A
COL1A1
CRYAB
CTLA4
CUZD1
CXCR4
CXCR5
DCN
DHRS9
DMBT1
FABP4
FAP
FCGR1A
FGFBP1
FLT1
FOXP3
G0S2
GATA6
GCG
GPX2
GZMA
GZMB
GZMH
HAS1
HAVCR2
HLA-DRB1
HNF1A
IAPP
IDO1
IFNG
IL1B
IL2RA
IL6
INS
IRF8
ITGA7
KRT15
KRT19
KRT20
KRT6A
KRT6B
KRT7
KRT81
LAG3
LAYN
LUM
LYZ
MMP3
MMP7
MS4A1
MS4A4A
MUC5B
MUCL3
MYL9
NKG7
OLFM4
PDCD1
PDPN
PLVAP
POSTN
PPY
PRF1
PRSS1
RBP4
RBPJL
REG3A
REG3G
REG4
RGS5
S100A2
S100A8
S100A9
SCN7A
SCTR
SDS
SELL
SLPI
SOX10
SPRR1B
SST
TAGLN
TFF1
TFF2
TIGIT
TLR5
TP63
TPM1
TSPAN8
TTR
VIM
VWF
ZEB2

### Sheet: Supp. Table 4
Supplementary Table 4: Gene sets used for survival analysis
Secretory	Invasive	Adverse	Basal-like
ANXA10	CD55	CDH1	DHRS9
CAPN8	CEACAM5	EPCAM	FGFBP1
LYZ	CEACAM6	KRT18	KRT15
TFF1	MUC1	KRT19	KRT6A
TFF2	TM4SF1	KRT7	KRT6B
	TSPAN8	LAMC2	KRT7
		S100A4	KRT81
		SLPI	S100A2
			SPRR1B
			TP63
